# The zinc finger protein CLAMP promotes long-range chromatin interactions that mediate dosage compensation of the *Drosophila* male X-chromosome

**DOI:** 10.1101/2020.11.02.365122

**Authors:** William Jordan, Erica Larschan

## Abstract

*Drosophila* dosage compensation is an important model system for defining how active chromatin domains are formed. The Male-specific lethal dosage compensation complex (MSLc) increases transcript levels of genes along the length of the single male X-chromosome to equalize with that on the two female X-chromosomes. The strongest binding sites for MSLc cluster together in three-dimensional space independent of MSLc because clustering occurs in both sexes. CLAMP, a non-sex specific, ubiquitous zinc finger protein, binds synergistically with MSLc to enrich the occupancy of both factors on the male X-chromosome. Here, we demonstrate that CLAMP promotes the observed clustering of MSLc bindings sites. Genome-wide, CLAMP promotes interactions between active chromatin regions. Moreover, the X-enriched CLAMP protein more strongly promotes longer-range interactions on the X-chromosome than autosomes. Genome-wide, CLAMP promotes interactions between active chromatin regions together with other insulator proteins. Overall, we define how long-range interactions which are modulated by a locally enriched ubiquitous transcription factor promote hyper-activation of the X-chromosome to mediate dosage compensation.
