## Supplemental Table 2 for "The zinc finger protein CLAMP promotes long-range chromatin interactions that mediate dosage compensation of the *Drosophila* male X-chromosome"

### Sheet: Viewpoints and primers
Viewpoint	RNAi condition	Fragment_Coordinate (dm6)	Fragment_Coordinate (dm3)	Primary RE	Secondary RE	Sequencing Primer 1 (Reading primer)	Sequencing primer 2 (Non-reading)
1	gfp	chrX:5669827-5670208	chrX:5563860-5564241	DpnII	NlaIII	AATGATACGGCGACCACCGAGATCTACACTCTTTCCCTACACGACGCTCTTCCGATCTATCACGCCATCGATACCTCGGATC	CAAGCAGAAGACGGCATACGAGATGAATCCGAGTGACTGGAGTTCAGACGTGTGCTCTTCCGATCTACCACCAGATGCAATAGAAAT
1	trl	chrX:5669827-5670208	chrX:5563860-5564241	DpnII	NlaIII	AATGATACGGCGACCACCGAGATCTACACTCTTTCCCTACACGACGCTCTTCCGATCTCAGATCCCATCGATACCTCGGATC	CAAGCAGAAGACGGCATACGAGATGGAGATGAGTGACTGGAGTTCAGACGTGTGCTCTTCCGATCTACCACCAGATGCAATAGAAAT
1	msl2	chrX:5669827-5670208	chrX:5563860-5564241	DpnII	NlaIII	AATGATACGGCGACCACCGAGATCTACACTCTTTCCCTACACGACGCTCTTCCGATCTCGATGTCCATCGATACCTCGGATC	CAAGCAGAAGACGGCATACGAGATACGGTCTTGTGACTGGAGTTCAGACGTGTGCTCTTCCGATCTACCACCAGATGCAATAGAAAT
1	clamp	chrX:5669827-5670208	chrX:5563860-5564241	DpnII	NlaIII	AATGATACGGCGACCACCGAGATCTACACTCTTTCCCTACACGACGCTCTTCCGATCTACTTGACCATCGATACCTCGGATC	CAAGCAGAAGACGGCATACGAGATAACTTGCCGTGACTGGAGTTCAGACGTGTGCTCTTCCGATCTACCACCAGATGCAATAGAAAT
2	gfp	chrX:5789036-5789504	chrX:5683069-5683537	Csp6I	DpnII	AATGATACGGCGACCACCGAGATCTACACTCTTTCCCTACACGACGCTCTTCCGATCTATCACGAATTAATTGTGCCCGTAC	CAAGCAGAAGACGGCATACGAGATAGGTCACTGTGACTGGAGTTCAGACGTGTGCTCTTCCGATCTATACTACGGTCCCTGTAAAA
2	trl	chrX:5789036-5789504	chrX:5683069-5683537	Csp6I	DpnII	AATGATACGGCGACCACCGAGATCTACACTCTTTCCCTACACGACGCTCTTCCGATCTCAGATCAATTAATTGTGCCCGTAC	CAAGCAGAAGACGGCATACGAGATACCTGGAAGTGACTGGAGTTCAGACGTGTGCTCTTCCGATCTATACTACGGTCCCTGTAAAA
2	msl2	chrX:5789036-5789504	chrX:5683069-5683537	Csp6I	DpnII	AATGATACGGCGACCACCGAGATCTACACTCTTTCCCTACACGACGCTCTTCCGATCTCGATGTAATTAATTGTGCCCGTAC	CAAGCAGAAGACGGCATACGAGATTCGGTTACGTGACTGGAGTTCAGACGTGTGCTCTTCCGATCTATACTACGGTCCCTGTAAAA
2	clamp	chrX:5789036-5789504	chrX:5683069-5683537	Csp6I	DpnII	AATGATACGGCGACCACCGAGATCTACACTCTTTCCCTACACGACGCTCTTCCGATCTACTTGAAATTAATTGTGCCCGTAC	CAAGCAGAAGACGGCATACGAGATCTTCTGAGGTGACTGGAGTTCAGACGTGTGCTCTTCCGATCTATACTACGGTCCCTGTAAAA
3	gfp	chrX:1893567-1894043	chrX:1787600-1788076	DpnII	NlaIII	AATGATACGGCGACCACCGAGATCTACACTCTTTCCCTACACGACGCTCTTCCGATCTATCACGAACTTTTCACTTCTGATC	CAAGCAGAAGACGGCATACGAGATGTACCTTGGTGACTGGAGTTCAGACGTGTGCTCTTCCGATCTGATGACGCAGCAATTATA
3	trl	chrX:1893567-1894043	chrX:1787600-1788076	DpnII	NlaIII	AATGATACGGCGACCACCGAGATCTACACTCTTTCCCTACACGACGCTCTTCCGATCTCAGATCAACTTTTCACTTCTGATC	CAAGCAGAAGACGGCATACGAGATGTACTCTCGTGACTGGAGTTCAGACGTGTGCTCTTCCGATCTGATGACGCAGCAATTATA
3	msl2	chrX:1893567-1894043	chrX:1787600-1788076	DpnII	NlaIII	AATGATACGGCGACCACCGAGATCTACACTCTTTCCCTACACGACGCTCTTCCGATCTCGATGTAACTTTTCACTTCTGATC	CAAGCAGAAGACGGCATACGAGATTCTCGCAAGTGACTGGAGTTCAGACGTGTGCTCTTCCGATCTGATGACGCAGCAATTATA
3	clamp	chrX:1893567-1894043	chrX:1787600-1788076	DpnII	NlaIII	AATGATACGGCGACCACCGAGATCTACACTCTTTCCCTACACGACGCTCTTCCGATCTACTTGAAACTTTTCACTTCTGATC	CAAGCAGAAGACGGCATACGAGATAGCTCCTAGTGACTGGAGTTCAGACGTGTGCTCTTCCGATCTGATGACGCAGCAATTATA
4	gfp	chrX:2121583-2122035	chrX:2015616-2016068	NlaIII	Csp6I	AATGATACGGCGACCACCGAGATCTACACTCTTTCCCTACACGACGCTCTTCCGATCTATCACGTTTGGCGGGAGTAACATG	CAAGCAGAAGACGGCATACGAGATCAGACGAGTGACTGGAGTTCAGACGTGTGCTCTTCCGATCTACTGTTTAGGTGAGACGTGG
4	trl	chrX:2121583-2122035	chrX:2015616-2016068	NlaIII	Csp6I	AATGATACGGCGACCACCGAGATCTACACTCTTTCCCTACACGACGCTCTTCCGATCTCAGATCTTTGGCGGGAGTAACATG	CAAGCAGAAGACGGCATACGAGATGTGTTCCTGTGACTGGAGTTCAGACGTGTGCTCTTCCGATCTACTGTTTAGGTGAGACGTGG
4	msl2	chrX:2121583-2122035	chrX:2015616-2016068	NlaIII	Csp6I	AATGATACGGCGACCACCGAGATCTACACTCTTTCCCTACACGACGCTCTTCCGATCTCGATGTTTTGGCGGGAGTAACATG	CAAGCAGAAGACGGCATACGAGATGGAATTGCGTGACTGGAGTTCAGACGTGTGCTCTTCCGATCTACTGTTTAGGTGAGACGTGG
4	clamp	chrX:2121583-2122035	chrX:2015616-2016068	NlaIII	Csp6I	AATGATACGGCGACCACCGAGATCTACACTCTTTCCCTACACGACGCTCTTCCGATCTACTTGATTTGGCGGGAGTAACATG	CAAGCAGAAGACGGCATACGAGATGCAATTCGGTGACTGGAGTTCAGACGTGTGCTCTTCCGATCTACTGTTTAGGTGAGACGTGG
						Purple is inline barcode; red is viewpoint primer sequence 1	Purple is illumina sequencing barcode; red is viewpoint primer sequence 2
