## Supplemental Table 1 for "The zinc finger protein CLAMP promotes long-range chromatin interactions that mediate dosage compensation of the *Drosophila* male X-chromosome"

### Sheet: HiC-Pro stats
RNAi condition	replicate	Total_pairs_processed	Unmapped_pairs	Percent_Unmapped_pairs	Low_qual_pairs	Percent_low_qual	Unique_paired_alignments	Multiple_pairs_alignments	Pairs_with_singleton	Percent_pairs_with_singleton	Low_qual_singleton	Unique_singleton_alignments	Multiple_singleton_alignments	Reported_pairs	Percent_reported_pairs
gfp	1	191904817	8791917	0.0458139	61103783	0.318407	79182561	0	42826556	0.223166	0	0	0	79182561	0.412614
gfp	2	176535828	7558194	0.0428139	57075138	0.323306	72329697	0	39572799	0.224163	0	0	0	72329697	0.409717
clamp	1	259496749	11717829	0.045156	85842603	0.330804	101713274	0	60223043	0.232076	0	0	0	101713274	0.391964
clamp	2	197278397	9710796	0.0492238	65428284	0.331655	78030035	0	44109282	0.223589	0	0	0	78030035	0.395533
gfp (GSE58821)	1	292572632	15209010	0.0519837	103950923	0.3553	87947984	0	85464715	0.292115	0	0	0	87947984	0.300602
gfp (GSE58821)	2	297351765	16428538	0.0552495	109249839	0.367409	86149429	0	85523959	0.287619	0	0	0	86149429	0.289722
msl2 (GSE58821)	1	287468907	16638246	0.0578784	109603766	0.381272	80647791	0	80579104	0.280305	0	0	0	80647791	0.280544
msl2 (GSE58821)	2	273070402	14200868	0.0520044	95705889	0.350481	74241840	0	88921805	0.325637	0	0	0	74241840	0.271878
msl3 (GSE58821)	1	275334023	20087957	0.0729585	86632885	0.314646	67434018	0	101179163	0.367478	0	0	0	67434018	0.244917
msl3 (GSE58821)	2	265385122	14151326	0.0533237	102985733	0.388061	71752296	0	76495767	0.288244	0	0	0	71752296	0.27037

### Sheet: 4C-ker stats
Viewpoint	RNAi condition	replicate	Total_number_of_reads	Total_number_of_observed_fragments	Reads_in_cis	Percentage_of_reads_in_cis	Observed_fragments_in_cis	Percentage_of_observed_fragments_in_cis	Percentage of sites nearbait	Reads_in_trans	Percentage_of_reads_in_trans	Observed_fragments_in_trans	Percentage_of_observed_fragments_in_trans
1	gfp	1	7926573	56894	6924263	87.3551	31665	55.6561	92.3875	1002310	12.6449	25229	44.3439
1	gfp	2	7615347	51058	6474928	85.0247	27709	54.2697	91.0727	1140419	14.9753	23349	45.7303
1	trl	1	9145971	62080	7886732	86.2318	32284	52.0039	91.4879	1259239	13.7682	29796	47.9961
1	trl	2	8162432	48928	6972439	85.4211	27047	55.2792	89.2734	1189993	14.5789	21881	44.7208
1	msl2	1	7432159	40420	6271010	84.3767	20850	51.5834	89.0657	1161149	15.6233	19570	48.4166
1	msl2	2	6321348	32399	5293871	83.7459	16884	52.1127	87.5433	1027477	16.2541	15515	47.8873
1	clamp	1	7016845	50367	5896317	84.0309	24973	49.5821	90.9343	1120528	15.9691	25394	50.4179
1	clamp	2	13143307	35618	11092013	84.3929	18778	52.7205	88.9273	2051294	15.6071	16840	47.2795
2	gfp	1	3833332	12363	3387067	88.3583	8221	66.4968	83.1603	446265	11.6417	4142	33.5032
2	gfp	2	4712988	9848	4038053	85.6793	6437	65.3635	80.2768	674935	14.3207	3411	34.6365
2	trl	1	4646822	14511	4034596	86.8248	9321	64.234	83.5063	612226	13.1752	5190	35.766
2	trl	2	4958977	18245	4302306	86.7579	11581	63.4749	85.2364	656671	13.2421	6664	36.5251
2	msl2	1	3234319	10654	2749777	85.0187	6467	60.7002	81.5456	484542	14.9813	4187	39.2998
2	msl2	2	3490585	6454	2920863	83.6783	3891	60.2882	75.7785	569722	16.3217	2563	39.7118
2	clamp	1	1669105	9316	1384075	82.9232	5462	58.6303	81.3149	285030	17.0768	3854	41.3697
2	clamp	2	2954453	7237	2397745	81.157	4166	57.5653	75.6632	556708	18.843	3071	42.4347
3	gfp	1	11569076	87804	10377102	89.6969	38606	43.9684	91.2052	1191974	10.3031	49198	56.0316
3	gfp	2	6213333	80173	5423602	87.2897	34602	43.1592	89.658	789731	12.7103	45571	56.8408
3	trl	1	8467237	85425	7545912	89.1189	36482	42.7065	90.3094	921325	10.8811	48943	57.2935
3	trl	2	10617897	80763	9260450	87.2155	34522	42.7448	90.1466	1357447	12.7845	46241	57.2552
3	msl2	1	9882044	64024	8583457	86.8591	26788	41.8406	89.4951	1298587	13.1409	37236	58.1594
3	msl2	2	6028278	56593	5214954	86.5082	24311	42.9576	88.4365	813324	13.4918	32282	57.0424
3	clamp	1	10412902	80739	9077806	87.1784	32345	40.0612	89.658	1335096	12.8216	48394	59.9388
3	clamp	2	10497079	55980	9114008	86.8242	24301	43.4101	88.2736	1383071	13.1758	31679	56.5899
4	gfp	1	7995743	63497	4372228	54.6819	16692	26.2879	84.8795	3623515	45.3181	46805	73.7121
4	gfp	2	6321339	51809	3495896	55.3031	14371	27.7384	84.2221	2825443	44.6969	37438	72.2616
4	trl	1	7748910	53433	4261148	54.9903	14939	27.9584	85.4638	3487762	45.0097	38494	72.0416
4	trl	2	7754814	51155	4198183	54.1365	14225	27.8076	84.076	3556631	45.8635	36930	72.1924
4	msl2	1	8692709	51283	4771488	54.8907	13302	25.9384	81.3002	3921221	45.1093	37981	74.0616
4	msl2	2	4529039	36486	1959839	43.2727	8343	22.8663	69.0285	2569200	56.7273	28143	77.1337
4	clamp	1	8067887	41921	3551447	44.0195	9515	22.6975	74.5069	4516440	55.9805	32406	77.3025
4	clamp	2	7097869	54385	3491307	49.1881	12976	23.8595	81.3002	3606562	50.8119	41409	76.1405
